# Intestinal *Bacteroides* Modulates Systemic Inflammation and the Microbial Ecology in a Mouse Model of CF: Evidence for Propionate and other Short Chain Fatty Acids Reducing Systemic Inflammatory Cytokines

**DOI:** 10.1101/2022.01.05.475125

**Authors:** Courtney E. Price, Rebecca A. Valls, Alexis R. Ramsey, Nicole A. Loeven, Jane T. Jones, Kaitlyn E. Barrack, Joseph D Schwartzman, Darlene B. Royce, Robert A. Cramer, Juliette C. Madan, Benjamin D. Ross, James Bliska, George A. O’Toole

**Author notes:** To whom correspondence should be addressed Department of Microbiology and Immunology Geisel School of Medicine at Dartmouth Rm. 202 Remsen Building 66 North College Street, Hanover, NH, 03755. These authors contributed equally to this manuscript (Nicole A. Loeven, Jane T. Jones).

## Abstract

Persons with cystic fibrosis, starting in early life, have intestinal microbiome dysbiosis characterized in part by a decreased relative abundance of the genus *Bacteroides*. *Bacteroides* is a major producer of the intestinal short chain fatty acid (SCFA) propionate. We demonstrate here that CFTR-/- Caco-2 intestinal epithelial cells are responsive to the anti-inflammatory effects of propionate. Furthermore, *Bacteroides* isolates inhibit the IL-1β-induced inflammatory response of CFTR-/- Caco-2 intestinal epithelial cells and do so in a propionate-dependent manner. *Bacteroides* isolates also produce low levels of butyrate; this SCFA is positively correlated with inhibition of the inflammatory response. Finally, the introduction of *Bacteroides-*supplemented stool from infants with CF into the gut of *Cftr^F508del^* mice results in an increase in propionate in the stool as well as the reduction in several systemic pro-inflammatory cytokines. *Bacteroides* supplementation also reduced the fecal relative abundance of *E. coli*, indicating a potential interaction between these two microbes, consistent with previous clinical studies. Together, our data indicate the important role of *Bacteroides* and *Bacteroides*-derived propionate in the context of the developing microbiome in infants and children with CF, which could help explain the observed gut-lung axis in CF.
