## Supplemental Table for "Intestinal *Bacteroides* Modulates Systemic Inflammation and the Microbial Ecology in a Mouse Model of CF: Evidence for Propionate and other Short Chain Fatty Acids Reducing Systemic Inflammatory Cytokines"

### Sheet: Table1
Table S1.	Detailed information regarding mouse studies
Mouse ID	Experiment ID	Cage Card 1	Cage Card 2	Ear Punch	Gavage Condition	Gender	DOB	Genotype	1st Stool Collection	1st Abx	Age	Notes
1	1	91062	91131	Rlow	(+) Bacteroides	F	2020-08-25	dF508	2020-10-26	2020-11-07	10.5714	Small, maloclusion
2	1	91062	91062	Llow	(-) Bacteroides	F	2020-08-25	dF508	2020-10-26	2020-11-07	10.5714
3	1	91063	91132	RLlow	(-) Bacteroides	M	2020-08-25	dF508	2020-10-26	2020-11-07	10.5714	Excluded due to high Bacteroides contamination in stool
4	1	91063	91063	Rhi	(+) Bacteroides	M	2020-08-25	dF508	2020-10-26	2020-11-07	10.5714
5	1	91063	91132	Lhi	(-) Bacteroides	M	2020-08-25	dF508	2020-10-26	2020-11-07	10.5714	Excluded due to high Bacteroides contamination in stool
6	1	91063	91063	Rlhi	(+) Bacteroides	M	2020-08-25	dF508	2020-10-26	2020-11-07	10.5714	Small, maloclusion
7	1	91065	91065	none	(+) Bacteroides	M	2020-08-27	dF508	2020-10-26	2020-11-07	10.2857
1	2	91121	91121	Rlow	(+) Bacteroides	F	2020-11-02	dF508	2021-01-19	2021-01-27	12.2857
2	2	91121	91121	Llow	(+) Bacteroides	F	2020-11-02	dF508	2021-01-19	2021-01-27	12.2857
3	2	91121	103771	RLlow	(-) Bacteroides	F	2020-11-02	dF508	2021-01-19	2021-01-27	12.2857
4	2	91120	91120	None	(-) Bacteroides	M	2020-11-02	dF508	2021-01-19	2021-01-27	12.2857
5	2	91128	103772	Rlow	(+) Bacteroides	F	2020-11-06	dF508	2021-01-19	2021-01-27	11.7143
6	2	91128	91128	Llow	(-) Bacteroides	F	2020-11-06	dF508	2021-01-19	2021-01-27	11.7143
7	2	91129	91129	Rlow	(-) Bacteroides	M	2020-11-06	dF508	2021-01-19	2021-01-27	11.7143
8	2	91129	103773	Llow	(+) Bacteroides	M	2020-11-06	dF508	2021-01-19	2021-01-27	11.7143
9	2	91129	91129	RLlow	(-) Bacteroides	M	2020-11-06	dF508	2021-01-19	2021-01-27	11.7143	Small
10	2	91130	103774	Rlow	(-) Bacteroides	M	2020-11-06	dF508	2021-01-19	2021-01-27	11.7143
11	2	91130	91130	Llow	(+) Bacteroides	M	2020-11-06	dF508	2021-01-19	2021-01-27	11.7143
12	2	91130	91130	RLlow	(+) Bacteroides	M	2020-11-06	dF508	2021-01-19	2021-01-27	11.7143
A	3	103764	103802	Llow	(-) Bacteroides	M	2021-01-11	dF508	2021-03-27	2021-04-01	11.4286
B	3	103764	103802	Rhi	(-) Bacteroides	M	2021-01-11	dF508	2021-03-27	2021-04-01	11.4286
C	3	103764	103764	Rlow	(+) Bacteroides	M	2021-01-11	dF508	2021-03-27	2021-04-01	11.4286
D	3	103764	103764	RLlow	(+) Bacteroides	M	2021-01-11	dF508	2021-03-27	2021-04-01	11.4286
E	3	103763	103803	Rlow	(-) Bacteroides	F	2021-01-09	dF508	2021-03-27	2021-04-01	11.7143
F	3	103763	103763	Llow	(+) Bacteroides	F	2021-01-09	dF508	2021-03-27	2021-04-01	11.7143
G	3	103762	103762	None	(-) Bacteroides	M	2021-01-09	dF508	2021-03-27	2021-04-01	11.7143
